# First Evidence of Dicistroviruses Infecting Protists

**DOI:** 10.64898/2026.07.25.740690

**Authors:** Julie Thomy, Christopher R. Schvarcz, Kelsey A. Allen, Kyle F. Edwards, Grieg F. Steward

## Abstract

Molecular surveys suggest that RNA viruses are abundant and diverse in the ocean, but the hosts for most of these viruses are unknown because so few have been cultivated. Here, we present the genomes of five positive-sense, single-stranded RNA (+ssRNA) viruses isolated from tropical seawater that infect green algae in the genus *Tetraselmis* (order Chlorodendrales). Phylogenetic analyses of multiple genes placed these closely related viruses within the family *Dicistroviridae* (order *Picornavirales*) making them the first viruses within the bounds of the *Dicistroviridae* family demonstrated to infect an organism other than arthropods. The RNA-dependent and capsid gene sequences of the *Tetraselmis* RNA viruses (TetRNAV01–05) cluster with others recovered from diverse environmental water samples or aquatic invertebrate tissues, and together they form a strongly supported sister clade to viruses in the genus *Triatovirus*. The TetRNAVs harbor a unique intergenic internal ribosome entry site (IRES), suggesting a translation strategy distinct from that described in arthropod-infecting dicistroviruses. Our results suggest that many uncultivated viruses presumed to infect invertebrates, because they were detected in invertebrate-derived samples and their genes cluster within the family *Dicistroviridae*, may instead be protist-infecting viruses.
