## Supplemental Table S1 for "First Evidence of Dicistroviruses Infecting Protists"

### Sheet: Table_S1
Host strain	UHM ID	18S rRNA gene GenBank ID	Host Class	Host Genus & Species	Host Origin	Geographical coordinates (degrees, minutes, seconds)	Host Collection Date (YYYY/MM/DD)	Isolation Depth (m)	Phytoplankton Isolation Methods**
KB-FL30	UHM1311	MH055451.1	Chlorodendrophyceae	Tetraselmis sp.	Kaneohe Bay	21°25’46.80”N, 157°47’31.51”W	2011-05-01	surface	whole EC (f/2), SD
KB-FL40	UHM1314	MH055447.1	Chlorodendrophyceae	Tetraselmis sp.	Kaneohe Bay	21°25’46.80”N, 157°47’31.51”W	2011-04-23	surface	< 5 μm EC (f/2), SD
KB-FL45	UHM1315	MH055446.1	Chlorodendrophyceae	Tetraselmis sp.	Kaneohe Bay	21°25’46.80”N, 157°47’31.51”W	2011-05-01	surface	whole EC (f/2), SD
KB-FL39	UHM1313	MH055450.1	Chlorodendrophyceae	Tetraselmis sp.	Kaneohe Bay	21°25’46.80”N, 157°47’31.51”W	2011-04-23	surface	< 5 μm EC (f/2), SD
KB-CR05	UHM1310	MH055452.1	Chlorodendrophyceae	Tetraselmis sp.	Kaneohe Bay	21°25’46.80”N, 157°47’31.51”W	2011-04-23	surface	< 5 μm EC (f/2), SD
KB-FL46	UHM1316	MH055444.1	Chlorodendrophyceae	Tetraselmis sp.	Kaneohe Bay	21°25’46.80”N, 157°47’31.51”W	2011-04-23	surface	< 5 μm EC (f/2), SD
AL-FL03	UHM1300	MH055457.1	Chlorodendrophyceae	Tetraselmis sp.	Station ALOHA	22°45’ N, 158°00’ W	2010-05-20	25,50,75	whole EC (f/2), SD
AL-FL22	UHM1302	MH055453.1	Chlorodendrophyceae	Tetraselmis sp.	Station ALOHA	22°45’ N, 158°00’ W	2011-08-31	25	EC, SD
AL-FL18	UHM1301	MH055455.1	Chlorodendrophyceae	Tetraselmis sp.	Station ALOHA	22°45’ N, 158°00’ W	2011-08-31	25	EC, SD
**EC enrichement cultures of wholes or filtered seawater samples amended with f/2 media
**SD, serial dilution of the algal strain, performed using three consecutive rounds of serial dilution
