## Supplemental Table S5 for "First Evidence of Dicistroviruses Infecting Protists"

### Sheet: Table_S5
SRA accesion	pident	PalmID	Origin	Category
SRR7130655	89	u171417	Helice tientsinensis	Arthropoda
SRR10119804	89	u276974	Scylla paramamosain	Arthropoda
SRR12665643	89	u96577	seawater metagenome	Seawater
SRR12661218	89	u96577	seawater metagenome	Seawater
SRR12661217	89	u96577	seawater metagenome	Seawater
SRR5760179	77	u198825	Symsagittifera roscoffensis	Marine worm
SRR6401740	77	u246497	marine metagenome	Seawater
SRR9108850	76	u110218	seawater metagenome	Seawater
ERR1712117	76	u110218	marine metagenome	Seawater
SRR3401376	73	u11928	invertebrate metagenome	Arthropoda
SRR8354754	73	u83794	Dreissena rostriformis bugensis	Mollusca
SRR8354753	73	u83794	Dreissena rostriformis bugensis	Mollusca
SRR8354751	73	u83794	Dreissena rostriformis bugensis	Mollusca
SRR5644403	70	u164852	viral metagenome	Seawater
SRR7428111	68	u246373	microbial mat metagenome	Biofilm
SRR7428109	68	u72858	microbial mat metagenome	Biofilm
SRR7428109	68	u64790	microbial mat metagenome	Biofilm
SRR7428108	68	u72858	microbial mat metagenome	Biofilm
SRR7428108	68	u64790	microbial mat metagenome	Biofilm
SRR7428107	68	u72858	microbial mat metagenome	Biofilm
SRR7428107	68	u64790	microbial mat metagenome	Biofilm
SRR7428104	68	u72858	microbial mat metagenome	Biofilm
SRR7428104	68	u64790	microbial mat metagenome	Biofilm
SRR7428103	68	u72858	microbial mat metagenome	Biofilm
SRR7428103	68	u64790	microbial mat metagenome	Biofilm
SRR7428102	68	u64790	microbial mat metagenome	Biofilm
SRR9648469	68	u242323	seawater metagenome	Seawater
SRR6808593	68	u59571	marine sediment metagenome	Seawater
SRR6808592	68	u59571	marine sediment metagenome	Seawater
SRR6808591	68	u59571	marine sediment metagenome	Seawater
SRR6808590	68	u59571	marine sediment metagenome	Seawater
SRR6808589	68	u59571	marine sediment metagenome	Seawater
SRR6808586	68	u59571	marine sediment metagenome	Seawater
SRR6808584	68	u59571	marine sediment metagenome	Seawater
SRR6808583	68	u208310	marine sediment metagenome	Seawater
SRR6808581	68	u59571	marine sediment metagenome	Seawater
SRR6808593	67	u56908	marine sediment metagenome	Seawater
SRR6808592	67	u56908	marine sediment metagenome	Seawater
SRR6808591	67	u56908	marine sediment metagenome	Seawater
SRR6808590	67	u56908	marine sediment metagenome	Seawater
SRR6808589	67	u56908	marine sediment metagenome	Seawater
SRR6808586	67	u56908	marine sediment metagenome	Seawater
SRR6808584	67	u56908	marine sediment metagenome	Seawater
SRR6808583	67	u56908	marine sediment metagenome	Seawater
SRR6808581	67	u56908	marine sediment metagenome	Seawater
SRR12665339	67	u65582	seawater metagenome	Seawater
SRR12661960	67	u65582	seawater metagenome	Seawater
SRR12661485	67	u65582	seawater metagenome	Seawater
SRR12661484	67	u65582	seawater metagenome	Seawater
SRR12661218	67	u65582	seawater metagenome	Seawater
SRR12661215	67	u65582	seawater metagenome	Seawater
SRR12658956	67	u155587	wetland metagenome	Wetland
SRR3723166	66	u110038	Xenopus laevis	Amphibia
SRR3713609	66	u110038	Xenopus laevis	Amphibia
SRR12436713	66	u196690	Aedes aegypti	Arthropoda
SRR3643554	66	u81725	Escherichia coli	Bacteria
SRR2914551	66	u81725	Escherichia coli	Bacteria
SRR7428109	66	u92927	microbial mat metagenome	Biofilm
SRR7428108	66	u92927	microbial mat metagenome	Biofilm
SRR7428107	66	u92927	microbial mat metagenome	Biofilm
SRR8843050	66	u244947	Homo sapiens	Mammalia
SRR8713487	66	u233430	Homo sapiens	Mammalia
SRR8445407	66	u185515	Rattus norvegicus	Mammalia
SRR8445395	66	u48822	Rattus norvegicus	Mammalia
SRR7310260	66	u48822	Mus musculus	Mammalia
SRR7310258	66	u275855	Mus musculus	Mammalia
SRR7082682	66	u48822	Homo sapiens	Mammalia
SRR5028018	66	u48822	Homo sapiens	Mammalia
SRR3679873	66	u257244	Mus musculus	Mammalia
SRR12458586	66	u48822	Homo sapiens	Mammalia
SRR12214563	66	u48822	Homo sapiens	Mammalia
SRR12214560	66	u185515	Homo sapiens	Mammalia
SRR11465473	66	u48822	Mus musculus	Mammalia
SRR11124029	66	u48822	Homo sapiens	Mammalia
SRR11124025	66	u185515	Homo sapiens	Mammalia
SRR11040479	66	u122708	Mus musculus	Mammalia
SRR10868062	66	u48822	Homo sapiens	Mammalia
SRR10868050	66	u185515	Homo sapiens	Mammalia
SRR10868034	66	u48822	Homo sapiens	Mammalia
SRR10867951	66	u185515	Homo sapiens	Mammalia
ERR3225675	66	u48822	Canis lupus familiaris	Mammalia
ERR3814227	66	u81725	Triticum aestivum	Plant
ERR3814224	66	u175511	Triticum aestivum	Plant
SRR10069984	66	u48822	GB virus C	Virus
SRR11829142	65	u121418	salt marsh metagenome	Brackish
SRR11828902	65	u220135	salt marsh metagenome	Brackish
SRR11828459	65	u121418	salt marsh metagenome	Brackish
SRR8354795	65	u176491	Dreissena polymorpha	Mollusca
SRR2807629	65	u173276	Dionaea muscipula	Plant
SRR7428134	64	u90761	microbial mat metagenome	Biofilm
SRR7428133	64	u90761	microbial mat metagenome	Biofilm
SRR7428101	64	u90761	microbial mat metagenome	Biofilm
SRR12063556	64	u84875	freshwater metagenome	Freshwater
SRR6254984	64	u62639	activated sludge metagenome	Wastewaster
SRR6253579	64	u157070	activated sludge metagenome	Wastewaster
SRR6049586	64	u62639	activated sludge metagenome	Wastewaster
SRR5466366	64	u62639	activated sludge metagenome	Wastewaster
SRR5466364	64	u62639	activated sludge metagenome	Wastewaster
SRR5466338	64	u125943	activated sludge metagenome	Wastewaster
ERR2815269	64	u59139	metagenome	Wastewater
ERR2809079	64	u59139	metagenome	Wastewater
ERR2809069	64	u59139	metagenome	Wastewater
ERR2809046	64	u59139	metagenome	Wastewater
SRR6705071	62	u166942	Coptis chinensis	Plant
SRR2518089	62	u166942	Pitcairnia staminea	Plant
SRR3401658	61	u230556	invertebrate metagenome	Arthropoda
SRR3218116	61	u230556	aquatic metagenome	Brackish
SRR3218116	61	u230556	aquatic metagenome	Brackish
SRR12926076	61	u230556	estuary metagenome	Brackish
SRR12918155	61	u230556	estuary metagenome	Brackish
SRR5995666	61	u192957	freshwater metagenome	Freshwater
SRR12063620	61	u230556	freshwater metagenome	Freshwater
SRR12063608	61	u230556	freshwater metagenome	Freshwater
SRR12063608	61	u230556	freshwater metagenome	Freshwater
SRR12063594	61	u230556	freshwater metagenome	Freshwater
SRR12063586	61	u230556	freshwater metagenome	Freshwater
SRR12063582	61	u230556	freshwater metagenome	Freshwater
SRR12063567	61	u230556	freshwater metagenome	Freshwater
SRR12063567	61	u230556	freshwater metagenome	Freshwater
SRR12063564	61	u230556	freshwater metagenome	Freshwater
SRR12063544	61	u230556	freshwater metagenome	Freshwater
SRR12063541	61	u230556	freshwater metagenome	Freshwater
SRR12063538	61	u230556	freshwater metagenome	Freshwater
SRR12063530	61	u230556	freshwater metagenome	Freshwater
SRR12063528	61	u230556	freshwater metagenome	Freshwater
SRR7454800	61	u230556	Pomacea canaliculata	Mollusca
SRR2103708	61	u192957	Vandenboschia striata	Plant
SRR10480872	61	u273365	Manihot esculenta	Plant
SRR10364881	61	u230556	Solanum tuberosum x Solanum bulbocastanum	Plant
SRR10143137	61	u269950	Aquilaria sinensis	Plant
SRR6284155	61	u230556	viral metagenome	Seawater
SRR6284152	61	u230556	viral metagenome	Seawater
ERR3098022	61	u230556	Norovirus 05/2010/Nanjing	Virus
ERR3098021	61	u230556	Norovirus 05/2010/Nanjing	Virus
ERR3047580	61	u230556	Norovirus 02/2010/Nanjing	Virus
ERR3047580	61	u230556	Norovirus 02/2010/Nanjing	Virus
ERR3047579	61	u230556	Norovirus 02/2010/Nanjing	Virus
SRR8857871	61	u230556	wastewater metagenome	Wastewaster
SRR8857871	61	u230556	wastewater metagenome	Wastewaster
SRR8857871	61	u230556	wastewater metagenome	Wastewaster
SRR8857871	61	u230556	wastewater metagenome	Wastewaster
SRR8857870	61	u230556	wastewater metagenome	Wastewaster
SRR8857870	61	u230556	wastewater metagenome	Wastewaster
SRR8857868	61	u230556	wastewater metagenome	Wastewaster
SRR7976299	61	u230556	activated sludge metagenome	Wastewaster
SRR6960549	61	u230556	activated sludge metagenome	Wastewaster
SRR6960540	61	u230556	activated sludge metagenome	Wastewaster
SRR6032605	61	u230556	activated sludge metagenome	Wastewaster
SRR5868317	61	u230556	wastewater metagenome	Wastewaster
SRR12978828	61	u230556	wastewater metagenome	Wastewaster
SRR5864100	61	u230556	wetland metagenome	Wetland
SRR5214156	61	u230556	wetland metagenome	Wetland
SRR2976267	59	u120699	aquatic metagenome	Brackish
SRR2971404	59	u120699	aquatic metagenome	Brackish
SRR12063542	59	u159157	freshwater metagenome	Freshwater
SRR3233886	58	u113833	aquatic metagenome	Brackish
SRR3233207	58	u113833	aquatic metagenome	Brackish
SRR8512519	58	u185116	freshwater metagenome	Freshwater
SRR6048937	58	u182825	freshwater metagenome	Freshwater
SRR11005197	58	u95747	freshwater sediment metagenome	Freshwater
SRR6808593	58	u55761	marine sediment metagenome	Seawater
SRR6808592	58	u55761	marine sediment metagenome	Seawater
SRR6808591	58	u55761	marine sediment metagenome	Seawater
SRR6808590	58	u55761	marine sediment metagenome	Seawater
SRR6808589	58	u55761	marine sediment metagenome	Seawater
SRR6808586	58	u55761	marine sediment metagenome	Seawater
SRR6808585	58	u55761	marine sediment metagenome	Seawater
SRR6808584	58	u55761	marine sediment metagenome	Seawater
SRR6808583	58	u55761	marine sediment metagenome	Seawater
SRR6808581	58	u55761	marine sediment metagenome	Seawater
SRR5264433	58	u214646	marine metagenome	Seawater
ERR1719223	58	u294714	marine metagenome	Seawater
SRR3401644	57	u202599	invertebrate metagenome	Arthropoda
SRR12664626	57	u67467	Penaeus vannamei	Arthropoda
SRR12664626	57	u66930	Penaeus vannamei	Arthropoda
SRR12664625	57	u67467	Penaeus vannamei	Arthropoda
SRR12664625	57	u66930	Penaeus vannamei	Arthropoda
SRR12664624	57	u67467	Penaeus vannamei	Arthropoda
SRR12664624	57	u66930	Penaeus vannamei	Arthropoda
SRR12664623	57	u67467	Penaeus vannamei	Arthropoda
SRR12664623	57	u66930	Penaeus vannamei	Arthropoda
SRR12664622	57	u67467	Penaeus vannamei	Arthropoda
SRR12664622	57	u66930	Penaeus vannamei	Arthropoda
SRR12664621	57	u67467	Penaeus vannamei	Arthropoda
SRR12664621	57	u66930	Penaeus vannamei	Arthropoda
SRR3233886	57	u113812	aquatic metagenome	Brackish
SRR3233207	57	u113812	aquatic metagenome	Brackish
SRR7726480	57	u135878	Eucalyptus globulus	Plant
SRR7726472	57	u135878	Eucalyptus globulus	Plant
SRR4067810	57	u188509	Panax notoginseng	Plant
SRR3352586	57	u88732	Arabidopsis thaliana	Plant
SRR6808588	57	u71728	marine sediment metagenome	Seawater
SRR6808587	57	u71728	marine sediment metagenome	Seawater
SRR6808582	57	u71728	marine sediment metagenome	Seawater
SRR6808580	57	u71728	marine sediment metagenome	Seawater
SRR6808580	57	u165668	marine sediment metagenome	Seawater
SRR6808579	57	u71728	marine sediment metagenome	Seawater
SRR12685024	57	u256799	sediment metagenome	Seawater
SRR11450585	57	u234169	soil metagenome	Soil
SRR11450580	57	u248604	soil metagenome	Soil
SRR10873780	56	u199237	bird metagenome	Bird
SRR3218116	56	u263228	aquatic metagenome	Brackish
SRR12927481	56	u47508	estuary metagenome	Brackish
SRR12927480	56	u49556	estuary metagenome	Brackish
SRR12926901	56	u47508	estuary metagenome	Brackish
SRR12926067	56	u47508	estuary metagenome	Brackish
SRR12926067	56	u66927	estuary metagenome	Brackish
SRR12921364	56	u49556	estuary metagenome	Brackish
SRR12920570	56	u47508	estuary metagenome	Brackish
SRR12919269	56	u47508	estuary metagenome	Brackish
SRR12919254	56	u49556	estuary metagenome	Brackish
SRR12918580	56	u220970	estuary metagenome	Brackish
SRR12918274	56	u47508	estuary metagenome	Brackish
SRR12918158	56	u248874	estuary metagenome	Brackish
SRR12918156	56	u66927	estuary metagenome	Brackish
SRR12918155	56	u49556	estuary metagenome	Brackish
SRR12918154	56	u47508	estuary metagenome	Brackish
SRR12918153	56	u47508	estuary metagenome	Brackish
SRR12391687	56	u47508	estuary metagenome	Brackish
SRR12391687	56	u66927	estuary metagenome	Brackish
SRR12391680	56	u47508	estuary metagenome	Brackish
SRR12391680	56	u66927	estuary metagenome	Brackish
SRR12391256	56	u66927	estuary metagenome	Brackish
SRR12391223	56	u47508	estuary metagenome	Brackish
SRR12391222	56	u66927	estuary metagenome	Brackish
SRR12391176	56	u49556	estuary metagenome	Brackish
SRR12063580	56	u152056	freshwater metagenome	Freshwater
SRR12063567	56	u101995	freshwater metagenome	Freshwater
SRR12063539	56	u258606	freshwater metagenome	Freshwater
SRR3750721	56	u66543	Leptosphaeria maculans	Fungus
SRR3750716	56	u66543	Leptosphaeria maculans	Fungus
SRR8713486	56	u99553	Homo sapiens	Mammalia
SRR8445397	56	u99553	Rattus norvegicus	Mammalia
SRR8445395	56	u143419	Rattus norvegicus	Mammalia
SRR7310279	56	u99553	Mus musculus	Mammalia
SRR6714495	56	u269279	Stentor polymorphus	Phytoplankton
SRR6714489	56	u92298	Stentor polymorphus	Phytoplankton
SRR6714476	56	u92298	Stentor polymorphus	Phytoplankton
SRR6714475	56	u92298	Stentor polymorphus	Phytoplankton
SRR9128733	56	u259591	Primula oreodoxa	Plant
ERR4369216	56	u38012	Camellia sinensis var. sinensis	Plant
DRR050348	56	u179503	Marchantia polymorpha	Plant
SRR8821107	56	u65742	marine metagenome	Seawater
SRR8820973	56	u65742	marine metagenome	Seawater
SRR8820970	56	u241090	marine metagenome	Seawater
SRR8820932	56	u65742	marine metagenome	Seawater
SRR8820932	56	u80922	marine metagenome	Seawater
SRR8820898	56	u65742	marine metagenome	Seawater
SRR8820897	56	u80922	marine metagenome	Seawater
SRR8820889	56	u65742	marine metagenome	Seawater
SRR8820784	56	u80922	marine metagenome	Seawater
SRR8820783	56	u80922	marine metagenome	Seawater
SRR6401740	56	u65742	marine metagenome	Seawater
ERR1712137	56	u120423	marine metagenome	Seawater
ERR1712063	56	u120423	marine metagenome	Seawater
SRR10246250	56	u254038	Axinella damicornis	Sponge
SRR8840725	56	u155287	wastewater metagenome	Wastewaster
SRR5864105	56	u115994	wetland metagenome	Wetland
SRR5419040	56	u236652	wetland metagenome	Wetland
SRR5214156	56	u213916	wetland metagenome	Wetland
SRR5213861	56	u115994	wetland metagenome	Wetland
SRR12266271	56	u56762	wetland metagenome	Wetland
SRR11940533	55	u124164	Bifidobacterium longum subsp. infantis	Bacteria
SRR10875503	55	u175689	bird metagenome	Bird
SRR3218116	55	u292066	aquatic metagenome	Brackish
SRR12926067	55	u55143	estuary metagenome	Brackish
SRR12918203	55	u129328	estuary metagenome	Brackish
SRR12391864	55	u55143	estuary metagenome	Brackish
ERR2013702	55	u169892	Thymallus thymallus	Fish
SRR8512519	55	u99929	freshwater metagenome	Freshwater
SRR7080626	55	u55143	freshwater sediment metagenome	Freshwater
SRR5839364	55	u143052	lake water metagenome	Freshwater
SRR5834683	55	u292427	lake water metagenome	Freshwater
SRR12063545	55	u193896	freshwater metagenome	Freshwater
SRR9727498	55	u78062	Homo sapiens	Mammalia
SRR5431741	55	u230095	rodent metagenome	Mammalia
SRR5431740	55	u280905	rodent metagenome	Mammalia
SRR12214561	55	u78062	Homo sapiens	Mammalia
SRR10867996	55	u78062	Homo sapiens	Mammalia
SRR8707268	55	u22307	Mytilus galloprovincialis	Mollusca
SRR7454800	55	u265783	Pomacea canaliculata	Mollusca
SRR7454779	55	u72457	Pomacea canaliculata	Mollusca
SRR7454778	55	u72457	Pomacea canaliculata	Mollusca
SRR10854864	55	u116916	peat metagenome	Peat
SRR8003875	55	u55143	Solanum sisymbriifolium	Plant
SRR2239884	55	u47878	Solanum lycopersicum	Plant
SRR1837710	55	u56573	Zea mays	Plant
SRR1837675	55	u56573	Zea mays	Plant
SRR11362828	55	u277227	Dactylis glomerata	Plant
SRR10691952	55	u136401	plant metagenome	Plant
ERR272421	55	u47878	Funaria hygrometrica	Plant
DRR234967	55	u47878	Phtheirospermum japonicum	Plant
DRR234964	55	u47878	Oryza sativa Japonica Group	Plant
SRR8820900	55	u154250	marine metagenome	Seawater
SRR7219143	55	u87842	marine metagenome	Seawater
SRR7219139	55	u279918	marine metagenome	Seawater
SRR7219132	55	u87842	marine metagenome	Seawater
SRR7219118	55	u87842	marine metagenome	Seawater
SRR5416890	55	u270835	viral metagenome	Seawater
SRR5258557	55	u39718	soil metagenome	Soil
SRR5256983	55	u39718	soil metagenome	Soil
SRR5252566	55	u39718	soil metagenome	Soil
SRR5252566	55	u39718	soil metagenome	Soil
SRR5252284	55	u39718	soil metagenome	Soil
SRR11450579	55	u257377	soil metagenome	Soil
SRR5864113	55	u55143	wetland metagenome	Wetland
SRR5864107	55	u98922	wetland metagenome	Wetland
SRR5214150	55	u55143	wetland metagenome	Wetland
SRR5213865	55	u98922	wetland metagenome	Wetland
SRR3401357	54	u83083	invertebrate metagenome	Arthropoda
SRR11802329	54	u83083	Procambarus clarkii	Arthropoda
SRR11658065	54	u168722	Scatella stagnalis	Arthropoda
SRR11414092	54	u242188	biofilm metagenome	Biofilm
SRR10875768	54	u177004	bird metagenome	Bird
SRR10873966	54	u170718	bird metagenome	Bird
SRR8943088	54	u177004	aquatic metagenome	Brackish
SRR3233866	54	u80952	aquatic metagenome	Brackish
SRR3233866	54	u126914	aquatic metagenome	Brackish
SRR3232071	54	u80952	aquatic metagenome	Brackish
SRR3232071	54	u126914	aquatic metagenome	Brackish
SRR3218234	54	u126914	aquatic metagenome	Brackish
SRR3218116	54	u126914	aquatic metagenome	Brackish
SRR12927481	54	u69661	estuary metagenome	Brackish
SRR12926067	54	u69661	estuary metagenome	Brackish
SRR12926065	54	u51040	estuary metagenome	Brackish
SRR12919273	54	u254594	estuary metagenome	Brackish
SRR12391864	54	u234655	estuary metagenome	Brackish
SRR12391687	54	u69661	estuary metagenome	Brackish
SRR12391680	54	u51040	estuary metagenome	Brackish
SRR12391340	54	u69661	estuary metagenome	Brackish
SRR9320186	54	u177004	mine drainage metagenome	Freshwater
SRR9320184	54	u177004	mine drainage metagenome	Freshwater
SRR9189181	54	u69661	freshwater sediment metagenome	Freshwater
SRR8512523	54	u177004	freshwater metagenome	Freshwater
SRR8512522	54	u177004	freshwater metagenome	Freshwater
SRR8512519	54	u227589	freshwater metagenome	Freshwater
SRR8512519	54	u177004	freshwater metagenome	Freshwater
SRR8512519	54	u177004	freshwater metagenome	Freshwater
SRR8512518	54	u177004	freshwater metagenome	Freshwater
SRR8512518	54	u177004	freshwater metagenome	Freshwater
SRR5839142	54	u177004	lake water metagenome	Freshwater
SRR5839113	54	u244196	lake water metagenome	Freshwater
SRR5839112	54	u244196	lake water metagenome	Freshwater
SRR5839112	54	u177004	lake water metagenome	Freshwater
SRR5839111	54	u244196	lake water metagenome	Freshwater
SRR5839110	54	u244196	lake water metagenome	Freshwater
SRR12676985	54	u177004	freshwater metagenome	Freshwater
SRR12676982	54	u177004	freshwater metagenome	Freshwater
SRR12676981	54	u177004	freshwater metagenome	Freshwater
SRR12063623	54	u126914	freshwater metagenome	Freshwater
SRR12063622	54	u126914	freshwater metagenome	Freshwater
SRR12063620	54	u122345	freshwater metagenome	Freshwater
SRR12063616	54	u242258	freshwater metagenome	Freshwater
SRR12063614	54	u203537	freshwater metagenome	Freshwater
SRR12063601	54	u248000	freshwater metagenome	Freshwater
SRR12063582	54	u126914	freshwater metagenome	Freshwater
SRR12063576	54	u58190	freshwater metagenome	Freshwater
SRR12063573	54	u69799	freshwater metagenome	Freshwater
SRR12063567	54	u110944	freshwater metagenome	Freshwater
SRR12063567	54	u136911	freshwater metagenome	Freshwater
SRR12063567	54	u126914	freshwater metagenome	Freshwater
SRR12063567	54	u126914	freshwater metagenome	Freshwater
SRR12063567	54	u149023	freshwater metagenome	Freshwater
SRR12063566	54	u126914	freshwater metagenome	Freshwater
SRR12063564	54	u126914	freshwater metagenome	Freshwater
SRR12063562	54	u126914	freshwater metagenome	Freshwater
SRR12063561	54	u58190	freshwater metagenome	Freshwater
SRR12063561	54	u126914	freshwater metagenome	Freshwater
SRR12063547	54	u69799	freshwater metagenome	Freshwater
SRR12063543	54	u57884	freshwater metagenome	Freshwater
SRR12063541	54	u250376	freshwater metagenome	Freshwater
SRR12063532	54	u290447	freshwater metagenome	Freshwater
SRR12063528	54	u50463	freshwater metagenome	Freshwater
SRR12024022	54	u171352	Morchella sextelata	Fungus
SRR5447178	54	u244196	rodent metagenome	Mammalia
SRR5447175	54	u244196	rodent metagenome	Mammalia
SRR5447174	54	u244196	rodent metagenome	Mammalia
SRR5447173	54	u244196	rodent metagenome	Mammalia
SRR5447172	54	u244196	rodent metagenome	Mammalia
SRR5447171	54	u244196	rodent metagenome	Mammalia
SRR5447169	54	u244196	rodent metagenome	Mammalia
SRR5447168	54	u244196	rodent metagenome	Mammalia
SRR5447166	54	u244196	rodent metagenome	Mammalia
SRR5447163	54	u244196	rodent metagenome	Mammalia
SRR12170539	54	u177004	whole organism metagenome	Mammalia
SRR8354777	54	u126914	Dreissena rostriformis bugensis	Mollusca
SRR8354763	54	u190988	Dreissena polymorpha	Mollusca
SRR7454800	54	u272807	Pomacea canaliculata	Mollusca
SRR10854864	54	u274413	peat metagenome	Peat
SRR10854863	54	u158092	peat metagenome	Peat
SRR8929643	54	u243091	Rosa roxburghii	Plant
SRR8263265	54	u66087	Solanum lycopersicum	Plant
SRR8263265	54	u66087	Solanum lycopersicum	Plant
SRR6816977	54	u86620	Picea mariana	Plant
SRR5096701	54	u47001	Apera spica-venti	Plant
SRR5096658	54	u47001	Apera spica-venti	Plant
SRR5096657	54	u47001	Apera spica-venti	Plant
SRR5096628	54	u47001	Apera spica-venti	Plant
SRR5096625	54	u47001	Apera spica-venti	Plant
SRR2518059	54	u137166	Aulacomnium palustre	Plant
SRR13109186	54	u82285	Citrus	Plant
SRR6808593	54	u187147	marine sediment metagenome	Seawater
SRR6808591	54	u67207	marine sediment metagenome	Seawater
SRR6808590	54	u67207	marine sediment metagenome	Seawater
SRR6808589	54	u67207	marine sediment metagenome	Seawater
SRR6808586	54	u67207	marine sediment metagenome	Seawater
SRR6808584	54	u67207	marine sediment metagenome	Seawater
SRR6808583	54	u67207	marine sediment metagenome	Seawater
SRR5645208	54	u131293	viral metagenome	Seawater
SRR5645202	54	u131293	viral metagenome	Seawater
SRR11097768	54	u42181	viral metagenome	Seawater
SRR7535528	54	u177004	soil metagenome	Soil
SRR6244771	54	u126914	soil metagenome	Soil
SRR6243501	54	u126914	soil metagenome	Soil
SRR6242886	54	u126914	soil metagenome	Soil
SRR6237240	54	u126914	soil metagenome	Soil
SRR5829969	54	u177004	soil metagenome	Soil
SRR5829926	54	u177004	soil metagenome	Soil
SRR4022166	54	u177004	soil metagenome	Soil
SRR4021774	54	u177004	soil metagenome	Soil
SRR4021379	54	u177004	soil metagenome	Soil
SRR12334066	54	u66087	soil metagenome	Soil
SRR11679754	54	u177004	soil metagenome	Soil
ERR3201760	54	u64959	Norovirus 02/2010/Nanjing	Virus
ERR3098028	54	u55192	Norovirus 05/2010/Nanjing	Virus
ERR3098026	54	u126685	Norovirus 05/2010/Nanjing	Virus
ERR3098025	54	u267162	Norovirus 05/2010/Nanjing	Virus
ERR3098022	54	u137927	Norovirus 05/2010/Nanjing	Virus
ERR3098022	54	u109181	Norovirus 05/2010/Nanjing	Virus
ERR3098022	54	u64959	Norovirus 05/2010/Nanjing	Virus
ERR3098021	54	u123867	Norovirus 05/2010/Nanjing	Virus
ERR3047584	54	u126685	Norovirus 02/2010/Nanjing	Virus
ERR3047580	54	u109181	Norovirus 02/2010/Nanjing	Virus
ERR3047579	54	u64959	Norovirus 02/2010/Nanjing	Virus
SRR8857870	54	u138174	wastewater metagenome	Wastewaster
SRR8857869	54	u138174	wastewater metagenome	Wastewaster
SRR8857869	54	u74004	wastewater metagenome	Wastewaster
SRR8857868	54	u134132	wastewater metagenome	Wastewaster
SRR5466725	54	u119453	activated sludge metagenome	Wastewaster
SRR5466399	54	u119453	activated sludge metagenome	Wastewaster
SRR5466365	54	u134132	activated sludge metagenome	Wastewaster
SRR5864111	54	u119852	wetland metagenome	Wetland
SRR5864110	54	u77287	wetland metagenome	Wetland
SRR5864107	54	u77287	wetland metagenome	Wetland
SRR5864104	54	u75102	wetland metagenome	Wetland
SRR5214153	54	u75102	wetland metagenome	Wetland
SRR5214089	54	u77287	wetland metagenome	Wetland
SRR5213865	54	u77287	wetland metagenome	Wetland
SRR5213864	54	u119852	wetland metagenome	Wetland
SRR10873785	53	u106223	bird metagenome	Bird
SRR10873785	53	u106223	bird metagenome	Bird
SRR3218116	53	u225668	aquatic metagenome	Brackish
SRR12927486	53	u49130	estuary metagenome	Brackish
SRR12927481	53	u294956	estuary metagenome	Brackish
SRR12927467	53	u49130	estuary metagenome	Brackish
SRR12391638	53	u49130	estuary metagenome	Brackish
SRR12391256	53	u49130	estuary metagenome	Brackish
SRR12391176	53	u49130	estuary metagenome	Brackish
SRR7905540	53	u281090	Arabidopsis thaliana	Plant
SRR7882948	53	u53283	Helianthus annuus	Plant
SRR7882944	53	u53283	Helianthus annuus	Plant
SRR7882943	53	u53283	Helianthus annuus	Plant
SRR5205744	53	u53283	Arabidopsis thaliana	Plant
SRR5205718	53	u53283	Arabidopsis thaliana	Plant
SRR5205707	53	u53283	Arabidopsis thaliana	Plant
SRR5205644	53	u53283	Arabidopsis thaliana	Plant
SRR5205635	53	u53283	Arabidopsis thaliana	Plant
SRR5205623	53	u53283	Arabidopsis thaliana	Plant
SRR5205600	53	u53283	Arabidopsis thaliana	Plant
SRR3461873	53	u93496	Arabidopsis thaliana	Plant
SRR3461870	53	u93496	Arabidopsis thaliana	Plant
SRR3461865	53	u93496	Arabidopsis thaliana	Plant
SRR3403881	53	u53283	Arabidopsis thaliana	Plant
SRR3152743	53	u112936	Brassicaceae	Plant
SRR12358966	53	u112936	Arabidopsis thaliana	Plant
SRR1179967	53	u53283	Arabidopsis thaliana	Plant
SRR1179966	53	u53283	Arabidopsis thaliana	Plant
SRR10814914	53	u75834	Oryza sativa Japonica Group	Plant
SRR11648395	53	u107373	sediment metagenome	Seawater
SRR11648202	53	u107373	sediment metagenome	Seawater
