## Supplemental Table S6 for "First Evidence of Dicistroviruses Infecting Protists"

### Sheet: Table_S6_a
Abreviation	Name	Genus	Protein_Accession_Number	Sample/organism	Source	Host/Source	Phylum	Subphylum/Class
NLHV-1	Nilaparvata lugens honeydew virus 1	Iflaviridae	YP_009505599.1	Invertebrate	Terrestrial	Nilaparvata lugens	Arthropoda	Insecta
UW1	ityohyphantes rubrofasciatus iflavirus	Iflaviridae	YP_009351892.1	Invertebrate	Terrestrial	Pityohyphantes rubrofasciatus	Arthropoda	Arachnida
CJPLV-11	Changjiang picorna-like virus 11		YP_009336698.1	Invertebrate	Freshwater	crayfish	Arthropoda	Crustacea
BHPLV-79	Beihai picorna-like virus 79		YP_009333535.1	Invertebrate	Marine	Penaeid shrimp	Arthropoda	Crustacea
BiRV-G5	Bivalve RNA virus G5	Dicistrovirus-like cluster 2	YP_009329822.1	Invertebrate	Brackish	Bivalve	Mollusca	Mollusca
BiRV-G2	Bivalve RNA virus G2		YP_009329819.1	Invertebrate	Brackish	Bivalve	Mollusca	Mollusca
BiRV-G1	Bivalve RNA virus G1	Dicistrovirus-like cluster 2	YP_009329817.1	Invertebrate	Brackish	Bivalve	Mollusca	Mollusca
MrTV	Macrobrachium rosenbergii Taihu virus		YP_006666503.2	Invertebrate	Freshwater	Macrobrachium rosenbergii	Arthropoda	Crustacea
IAPV	Israeli Acute Paralysis Virus		YP_001040002.1	Invertebrate	Terrestrial	Honeybees	Arthropoda	Insecta
QJDLV-93	Qianjiang dicistro-like virus 93		XHA87888.1	Invertebrate	Freshwater	Procambarus clarkii	Arthropoda	Crustacea
QJDLV-80	Qianjiang dicistro-like virus 80		XHA87863.1	Invertebrate	Freshwater	Procambarus clarkii	Arthropoda	Crustacea
QJDLV-62	Qianjiang dicistro-like virus 62		XHA87825.1	Invertebrate	Freshwater	Procambarus clarkii	Arthropoda	Crustacea
EsDV1	Eriocheir sinensis dicistrovirus 1		WBY66451.1	Invertebrate	Freshwater	Eriocheir sinensis	Arthropoda	Crustacea
HPLV-145	Havel picorna-like virus 145	Dicistrovirus-like cluster 3	UNY42182.1	Water	Freshwater	Environmental sample	/	/
HPLV-124	Havel picorna-like virus 124		UNY42157.1	Water	Freshwater	Environmental sample	/	/
HPLV-110	Havel picorna-like virus 110		UNY42141.1	Water	Freshwater	Environmental sample	/	/
HPLV-107	Havel picorna-like virus 107	Dicistrovirus-like cluster 3	UNY42138.1	Water	Freshwater	Environmental sample	/	/
HPLV-105	Havel picorna-like virus 105	Dicistrovirus-like cluster 4	UNY42136.1	Water	Freshwater	Environmental sample	/	/
HPLV-101	Havel picorna-like virus 101		UNY42130.1	Water	Freshwater	Environmental sample	/	/
HPLV-99	Havel picorna-like virus 99	Dicistrovirus-like cluster 3	UNY42126.1	Water	Freshwater	Environmental sample	/	/
HPLV-98	Havel picorna-like virus 98	Dicistrovirus-like cluster 4	UNY42125.1	Water	Freshwater	Environmental sample	/	/
HPLV-96	Havel picorna-like virus 96	Dicistrovirus-like cluster 3	UNY42121.1	Water	Freshwater	Environmental sample	/	/
HPLV-95	Havel picorna-like virus 95	Dicistrovirus-like cluster 4	UNY42120.1	Water	Freshwater	Environmental sample	/	/
HPLV-92	Havel picorna-like virus 92		UNY42114.1	Water	Freshwater	Environmental sample	/	/
HPLV-88	Havel picorna-like virus 88	Dicistrovirus-like cluster 4	UNY42107.1	Water	Freshwater	Environmental sample	/	/
HPLV-87	Havel picorna-like virus 87	Dicistrovirus-like cluster 4	UNY42106.1	Water	Freshwater	Environmental sample	/	/
HPLV-83	Havel picorna-like virus 83	Dicistrovirus-like cluster 2	UNY42099.1	Water	Freshwater	Environmental sample	/	/
HPLV-82	Havel picorna-like virus 82	Dicistrovirus-like cluster 4	UNY42097.1	Water	Freshwater	Environmental sample	/	/
HPLV-80	Havel picorna-like virus 80	Dicistrovirus-like cluster 4	UNY42093.1	Water	Freshwater	Environmental sample	/	/
HPLV-76	Havel picorna-like virus 76	Dicistrovirus-like cluster 2	UNY42087.1	Water	Freshwater	Environmental sample	/	/
HPLV-73	Havel picorna-like virus 73	Dicistrovirus-like cluster 3	UNY42083.1	Water	Freshwater	Environmental sample	/	/
HPLV-63	Havel picorna-like virus 63		UNY42068.1	Water	Freshwater	Environmental sample	/	/
HPLV-62	Havel picorna-like virus 62		UNY42066.1	Water	Freshwater	Environmental sample	/	/
HPLV-59	Havel picorna-like virus 59	Dicistrovirus-like cluster 4	UNY42061.1	Water	Freshwater	Environmental sample	/	/
HPLV-58	Havel picorna-like virus 58	Dicistrovirus-like cluster 4	UNY42059.1	Water	Freshwater	Environmental sample	/	/
HPLV-57	Havel picorna-like virus 57	Dicistrovirus-like cluster 2	UNY42057.1	Water	Freshwater	Environmental sample	/	/
HPLV-55	Havel picorna-like virus 55	Dicistrovirus-like cluster 4	UNY42053.1	Water	Freshwater	Environmental sample	/	/
HPLV-54	Havel picorna-like virus 54	Dicistrovirus-like cluster 4	UNY42051.1	Water	Freshwater	Environmental sample	/	/
HPLV-53	Havel picorna-like virus 53	Dicistrovirus-like cluster 3	UNY42049.1	Water	Freshwater	Environmental sample	/	/
HPLV-51	Havel picorna-like virus 51	Dicistrovirus-like cluster 4	UNY42046.1	Water	Freshwater	Environmental sample	/	/
HPLV-50	Havel picorna-like virus 50	Dicistrovirus-like cluster 4	UNY42044.1	Water	Freshwater	Environmental sample	/	/
HPLV-49	Havel picorna-like virus 49	Dicistrovirus-like cluster 4	UNY42042.1	Water	Freshwater	Environmental sample	/	/
HPLV-47	Havel picorna-like virus 47		UNY42039.1	Water	Freshwater	Environmental sample	/	/
HPLV-36	Havel picorna-like virus 36	Dicistrovirus-like cluster 3	UNY42022.1	Water	Freshwater	Environmental sample	/	/
HPLV-35	Havel picorna-like virus 35	Dicistrovirus-like cluster 3	UNY42020.1	Water	Freshwater	Environmental sample	/	/
HPLV-34	Havel picorna-like virus 34	Dicistrovirus-like cluster 3	UNY42018.1	Water	Freshwater	Environmental sample	/	/
HPLV-23	Havel picorna-like virus 23		UNY42000.1	Water	Freshwater	Environmental sample	/	/
HPLV-21	Havel picorna-like virus 21		UNY41997.1	Water	Freshwater	Environmental sample	/	/
HPLV-11	Havel picorna-like virus 11	Dicistrovirus-like cluster 2	UNY41981.1	Water	Freshwater	Environmental sample	/	/
HPLV-7	Havel picorna-like virus 7	Dicistrovirus-like cluster 2	UNY41973.1	Water	Freshwater	Environmental sample	/	/
BPV	Biomphalaria pfeifferi virus		UDL17014.1	Invertebrate	Freshwater	Biomphalaria pfeifferi	Mollusca	Mollusca
SRR8354753	SRR8354753 NODE_22_length_892_cov_3.313797		SRR8354753	Invertebrate	Freshwater	Dreissena rostriformis bugensis	Mollusca	Mollusca
SRR7130655	SRR7130655 NODE_33_length_642_cov_7.091388		SRR7130655	Invertebrate	Brackish	Helice tientsinensis	Arthropoda	Crustacea
SRR6401740	SRR6401740 NODE_70_length_1140_cov_8.690454		SRR6401740	Water	Marine	Environmental sample	/	/
SRR5760179	SRR5760179 NODE_1_length_1270_cov_3.400331		SRR5760179	Invertebrate	Marine	Symsagittifera roscoffensis	Xenacoelomorpha	/
SRR5644403	SRR5644403 NODE_17_length_1126_cov_47.099099		SRR5644403	Viral	/	Porites lutea	Cnidaria	Anthozoa
SRR12665643	SRR12665643 NODE_12_length_1272_cov_6.886572		SRR12665643	Water	Marine	Environmental sample	/	/
SRR10119804	SRR10119804 NODE_1_length_1097_cov_6.218750		SRR10119804	Invertebrate	Brackish	Scylla paramamosain	Arthropoda	Crustacea
DWV	Deformed Wing Virus	Iflaviridae	NP_853560.2	Invertebrate	Terrestrial	Apis mellifera	Arthropoda	Insectaa
KBV	Kashmir Bee Virus		NP_851403.1	Invertebrate	Terrestrial	Bee	Arthropoda	Insecta
ALPV	Aphid Lethal Paralysis Virus		NP_733845.1	Invertebrate	Terrestrial	Aphids	Arthropoda	Insecta
CrPV	cricket paralysis virus		NP_647481.1	Invertebrate	Terrestrial	Cricket	Arthropoda	Insecta
BQCV	Black Queen Cell Virus		NP_620564.1	Invertebrate	Terrestrial	Bee	Arthropoda	Insecta
TrV	triatoma virus		NP_620562.1	Invertebrate	Terrestrial	Triatoma infestans	Arthropoda	Insecta
IFV	Infectious flacherie virus	Iflaviridae	NP_620559.1	Invertebrate	Terrestrial	silkworm larvae	Arthropoda	Insectaa
TSV	Taura Syndrome Virus		NP_149057.1	Invertebrate	Marine	Penaeus vannamei	Arthropoda	Crustacea
ABPV	acute bee paralysis virus		NP_066241.1	Invertebrate	Terrestrial	Apis mellifera	Arthropoda	Insecta
SBV	sacbrood virus	Iflaviridae	NP_049374.1	Invertebrate	Terrestrial	Honeybees	Arthropoda	Insecta
TetRNAV05	Tetraselmis RNA virus 5		XXXXXXX	Phytoplankton	Marine	Tetraselmis sp.	Chlorophyta	Chlorodendrophyceae
TetRNAV04	Tetraselmis RNA virus 4		XXXXXXX	Phytoplankton	Marine	Tetraselmis sp.	Chlorophyta	Chlorodendrophyceae
TetRNAV03	Tetraselmis RNA virus 3		XXXXXXX	Phytoplankton	Marine	Tetraselmis sp.	Chlorophyta	Chlorodendrophyceae
TetRNAV02	Tetraselmis RNA virus 2		XXXXXXX	Phytoplankton	Marine	Tetraselmis sp.	Chlorophyta	Chlorodendrophyceae
TetRNAV01	Tetraselmis RNA virus 1		XXXXXXX	Phytoplankton	Marine	Tetraselmis sp.	Chlorophyta	Chlorodendrophyceae
ERR1712117	ERR1712117 NODE_2_length_621_cov_2.117133		ERR1712117	Water	Marine	Environmental sample	/	/
APLV1	Antarctic picorna-like virus 1		YP_009255227.1	Water	Freshwater	Environmental sample	/	/
NediV	Nedicistrovirus TFN-2012		AFR11849.1	Water	Freshwater	Environmental sample	/	/

### Sheet: Table_S6_b
Family	Species	Genus	Isolate	Accession_number	RdRp_accession_number	Capsid_accession_number	Sample/organism	Source	Host	Phylum	Subphylum/Class
Dicistroviridae	triatoma virus	Triatovirus	TrV	NC_003783.1	NP_620562.1	NP_620563.1	Invertebrate	Terrestrial	Triatoma infestans	Arthropoda	Insecta
Dicistroviridae	acute bee paralysis virus	Aparavirus	ABPV	NC_002548.1	NP_066241.1	NP_066242.1	Invertebrate	Terrestrial	Apis mellifera	Arthropoda	Insecta
Dicistroviridae	cricket paralysis virus	Cripavirus	CrPV	NC_003924.1	NP_647481.1	NP_647482.1	Invertebrate	Terrestrial	Cricket	Arthropoda	Insecta
Dicistroviridae	Israeli Acute Paralysis Virus	Aparavirus	IAPV	NC_009025	YP_001040002.1	YP_001040003.2	Invertebrate	Terrestrial	Honeybees	Arthropoda	Insecta
Dicistroviridae	Kashmir Bee Virus	Aparavirus	KBV	NC_004807	NP_851403.1	NP_851404.2	Invertebrate	Terrestrial	Bee	Arthropoda	Insecta
Dicistroviridae	Black Queen Cell Virus	Triatovirus	BQCV	NC_003784	NP_620564.1	NP_620565.1	Invertebrate	Terrestrial	Bee	Arthropoda	Insecta
Dicistroviridae	Taura Syndrome Virus	Aparavirus	TSV	NC_003005	NP_149057.1	NP_149058.1	Invertebrate	Marine	Penaeus vannamei	Arthropoda	Crustacea
Dicistroviridae	Bivalve RNA virus G1		BiRV-G1	NC_032112.1	YP_009329817.1	YP_009329818.1	Invertebrate	Brackish	Bivalve	Mollusca	Mollusca
Dicistroviridae	Bivalve RNA virus G2		BiRV-G2	NC_032113.1	YP_009329819.1	YP_009329820.1	Invertebrate	Brackish	Bivalve	Mollusca	Mollusca
Dicistroviridae	Bivalve RNA virus G5		BiRV-G5	NC_032115.1	YP_009329822.1	YP_009329823.1	Invertebrate	Brackish	Bivalve	Mollusca	Mollusca
Dicistroviridae	Macrobrachium rosenbergii Taihu virus	Aparavirus	MrTV	NC_018570.2	YP_006666503.2	YP_006666504.1	Invertebrate	Freshwater	Macrobrachium rosenbergii	Arthropoda	Crustacea
Dicistroviridae	Aphid Lethal Paralysis Virus	Cripavirus	ALPV	NC_004365	NP_733845.1	NP_733846.1	Invertebrate	Terrestrial	Aphids	Arthropoda	Insecta
Dicistroviridae	Changjiang picorna-like virus 11		CJPLV-11	NC_032833	YP_009336698.1	YP_009336699.1	Invertebrate	Freshwater	crayfish	Arthropoda	Crustacea
Dicistroviridae	Qianjiang dicistro-like virus 93		QJDLV-93	PQ054955.1	XHA87888.1	XHA87889.1	Invertebrate	Freshwater	Procambarus clarkii	Arthropoda	Crustacea
Dicistroviridae	Qianjiang dicistro-like virus 80		QJDLV-80	PQ054942.1	XHA87863.1	XHA87864.1	Invertebrate	Freshwater	Procambarus clarkii	Arthropoda	Crustacea
Dicistroviridae	Qianjiang dicistro-like virus 62		QJDLV-62	PQ054923.1	XHA87825.1	XHA87826.1	Invertebrate	Freshwater	Procambarus clarkii	Arthropoda	Crustacea
Dicistroviridae	Eriocheir sinensis dicistrovirus 1		EsDV1	OP019098.1	WBY66451.1	WBY66452.1	Invertebrate	Freshwater	Eriocheir sinensis	Arthropoda	Crustacea
Dicistroviridae	Antarctic picorna-like virus 1		APLV1	NC_030232.1	YP_009255227.1	YP_009255228.1	Water	Freshwater	Environmental sample	/	/
Dicistroviridae	Nedicistrovirus TFN-2012		NediV	JQ898341.1	AFR11849.1	AFR11850.1	Water	Freshwater	Environmental sample	/	/
Dicistroviridae	Havel picorna-like virus 145	Dicistrovirus-like cluster 3	HPLV-145	OM622400	UNY42182.1	UNY42183.1	Water	Freshwater	Environmental sample	/	/
Dicistroviridae	Havel picorna-like virus 110	Dicistrovirus-like cluster 3	HPLV-110	OM622365	UNY42141.1	UNY42142.1	Water	Freshwater	Environmental sample	/	/
Dicistroviridae	Havel picorna-like virus 101	Dicistrovirus-like cluster 3	HPLV-101	OM622356	UNY42130.1	UNY42131.1	Water	Freshwater	Environmental sample	/	/
Dicistroviridae	Havel picorna-like virus 99	Dicistrovirus-like cluster 3	HPLV-99	OM622354.1	UNY42126.1	UNY42127.1	Water	Freshwater	Environmental sample	/	/
Dicistroviridae	Havel picorna-like virus 96	Dicistrovirus-like cluster 3	HPLV-96	OM622351	UNY42121.1	UNY42122.1	Water	Freshwater	Environmental sample	/	/
Dicistroviridae	Havel picorna-like virus 73	Dicistrovirus-like cluster 3	HPLV-73	OM622328	UNY42083.1	UNY42084.1	Water	Freshwater	Environmental sample	/	/
Dicistroviridae	Havel picorna-like virus 63	Dicistrovirus-like cluster 3	HPLV-63	OM622318	UNY42068.1	UNY42069.1	Water	Freshwater	Environmental sample	/	/
Dicistroviridae	Beihai picorna-like virus 79	Dicistrovirus-like cluster 3	BHPLV-79	NC_032600	YP_009333535.1	YP_009333536.1	Invertebrate	Marine	Penaeid shrimp	Arthropoda	Crustacea
Dicistroviridae	Havel picorna-like virus 62	Dicistrovirus-like cluster 3	HPLV-62	OM622317	UNY42066.1	UNY42067.1	Water	Freshwater	Environmental sample	/	/
Dicistroviridae	Havel picorna-like virus 53	Dicistrovirus-like cluster 3	HPLV-53	OM622308.1	UNY42049.1	UNY42050.1	Water	Freshwater	Environmental sample	/	/
Dicistroviridae	Havel picorna-like virus 47	Dicistrovirus-like cluster 3	HPLV-47	OM622302	UNY42039.1	UNY42040.1	Water	Freshwater	Environmental sample	/	/
Dicistroviridae	Havel picorna-like virus 46	Dicistrovirus-like cluster 3	HPLV-46	OM622301.1	UNY42037.1	UNY42038.1	Water	Freshwater	Environmental sample	/	/
Dicistroviridae	Havel picorna-like virus 36	Dicistrovirus-like cluster 3	HPLV-36	OM622291.1	UNY42022.1	UNY42023.1	Water	Freshwater	Environmental sample	/	/
Dicistroviridae	Havel picorna-like virus 35	Dicistrovirus-like cluster 3	HPLV-35	OM622290.1	UNY42020.1	UNY42021.1	Water	Freshwater	Environmental sample	/	/
Dicistroviridae	Havel picorna-like virus 34	Dicistrovirus-like cluster 3	HPLV-34	OM622289.1	UNY42018.1	UNY42019.1	Water	Freshwater	Environmental sample	/	/
Dicistroviridae	Havel picorna-like virus 23	Dicistrovirus-like cluster 2	HPLV-23	OM622278.1	UNY42000.1	UNY42001.1	Water	Freshwater	Environmental sample	/	/
Dicistroviridae	Havel picorna-like virus 21	Dicistrovirus-like cluster 2	HPLV-21	OM622276.1	UNY41997.1	UNY41998.1	Water	Freshwater	Environmental sample	/	/
Dicistroviridae	Havel picorna-like virus 83	Dicistrovirus-like cluster 1	HPLV-83	OM622338.1	UNY42099.1	UNY42100.1	Water	Freshwater	Environmental sample	/	/
Dicistroviridae	Havel picorna-like virus 76	Dicistrovirus-like cluster 1	HPLV-76	OM622331	UNY42087.1	UNY42088.1	Water	Freshwater	Environmental sample	/	/
Dicistroviridae	Havel picorna-like virus 57	Dicistrovirus-like cluster 1	HPLV-57	OM622312.1	UNY42057.1	UNY42058.1	Water	Freshwater	Environmental sample	/	/
Dicistroviridae	Havel picorna-like virus 11	Dicistrovirus-like cluster 1	HPLV-11	OM622266.1	UNY41981.1	UNY41982.1	Water	Freshwater	Environmental sample	/	/
Dicistroviridae	Havel picorna-like virus 7	Dicistrovirus-like cluster 1	HPLV-7	OM622262.1	UNY41973.1	UNY41974.1	Water	Freshwater	Environmental sample	/	/
Dicistroviridae	Havel picorna-like virus 49	Dicistrovirus-like cluster 4	HPLV-49	OM622304.1	UNY42042.1	UNY42043.1	Water	Freshwater	Environmental sample	/	/
Dicistroviridae	Havel picorna-like virus 50	Dicistrovirus-like cluster 4	HPLV-50	OM622305.1	UNY42044.1	UNY42045.1	Water	Freshwater	Environmental sample	/	/
Dicistroviridae	Havel picorna-like virus 51	Dicistrovirus-like cluster 4	HPLV-51	OM622306	UNY42046.1	UNY42047.1	Water	Freshwater	Environmental sample	/	/
Dicistroviridae	Havel picorna-like virus 54	Dicistrovirus-like cluster 4	HPLV-54	OM622309.1	UNY42051.1	UNY42052.1	Water	Freshwater	Environmental sample	/	/
Dicistroviridae	Havel picorna-like virus 55	Dicistrovirus-like cluster 4	HPLV-55	OM622310	UNY42053.1	UNY42054.1	Water	Freshwater	Environmental sample	/	/
Dicistroviridae	Havel picorna-like virus 58	Dicistrovirus-like cluster 4	HPLV-58	OM622313	UNY42059.1	UNY42060.1	Water	Freshwater	Environmental sample	/	/
Dicistroviridae	Havel picorna-like virus 59	Dicistrovirus-like cluster 4	HPLV-59	OM622314	UNY42061.1	UNY42062.1	Water	Freshwater	Environmental sample	/	/
Dicistroviridae	Havel picorna-like virus 80	Dicistrovirus-like cluster 4	HPLV-80	OM622335	UNY42093.1	UNY42094.1	Water	Freshwater	Environmental sample	/	/
Dicistroviridae	Havel picorna-like virus 82	Dicistrovirus-like cluster 4	HPLV-82	OM622337	UNY42097.1	UNY42098.1	Water	Freshwater	Environmental sample	/	/
Dicistroviridae	Havel picorna-like virus 88	Dicistrovirus-like cluster 4	HPLV-88	OM622343	UNY42107.1	UNY42108.1	Water	Freshwater	Environmental sample	/	/
Iflaviridae	Deformed Wing Virus		DWV	NC_004830	NP_853560.2	NP_853560.2	Invertebrate	Terrestrial	Apis mellifera	Arthropoda	Insectaa
Iflaviridae	sacbrood virus		SBV	NC_002066	NP_049374.1	NP_049374.1	Invertebrate	Terrestrial	Honeybees	Arthropoda	Insecta
Iflaviridae	Infectious flacherie virus		IFV	NC_003781	NP_620559.1	NP_620559.1	Invertebrate	Terrestrial	silkworm larvae	Arthropoda	Insectaa
Iflaviridae	ityohyphantes rubrofasciatus iflavirus		UW1	NC_034217.1	YP_009351892.1	YP_009351892.1	Invertebrate	Terrestrial	Pityohyphantes rubrofasciatus	Arthropoda	Arachnida
Iflaviridae	Nilaparvata lugens honeydew virus 1		NLHV-1	NC_038302.1	YP_009505599.1	YP_009505599.1	Invertebrate	Terrestrial	Nilaparvata lugens	Arthropoda	Insecta
Dicistroviridae	Biomphalaria pfeifferi virus 2		BPV2	MT108489	UDL17004.1	UDL17005.1	Invertebrate	Freshwater	Biomphalaria pfeifferi	Mollusca	Mollusca
Dicistroviridae	Homalodisca coagulata	Triatovirus	HCV1	NC_008029.1	YP_610950.1	YP_610951.1	Invertebrate	Terrestrial	Homalodisca coagulata	Arthropoda	Insecta
Dicistroviridae	Plautia stali intestine virus	Triatovirus	PSIV	NC_003779.1	NP_620555.1	NP_620556.1	Invertebrate	Terrestrial	Plautia stali	Arthropoda	Insecta
